# The RNA-binding protein DRBD18 regulates processing and export of the mRNA encoding *Trypanosoma brucei* RNA-binding protein 10

**DOI:** 10.1101/2021.09.13.460056

**Authors:** Tania Bishola Tshitenge, Bin Liu, Christine Clayton

## Abstract

The parasite *Trypanosoma brucei* grows as bloodstream forms in mammalian hosts, and as procyclic forms in tsetse flies. Trypanosome protein coding genes are arranged in polycistronic transcription units, so gene expression regulation depends heavily on post-transcriptional mechanisms. The essential RNA-binding protein RBP10 is expressed only in mammalian-infective forms, where it targets procyclic-specific mRNAs for destruction. We show that developmental regulation of RBP10 expression is mediated by the exceptionally long 7.3 Kb 3’-UTR of its mRNA. Different regulatory sequences that can independently enhance mRNA stability and translation in bloodstream forms, or destabilize and repress translation in procyclic forms, are scattered throughout the 3’-UTR. The RNA-binding protein DRBD18 is implicated in the export of a subset of mRNAs from the nucleus in procyclic forms. We confirmed that in bloodstream forms, DRBD18 copurifies the outer ring of the nuclear pore, mRNA export proteins and exon junction complex proteins. Loss of DRBD18 in bloodstream forms caused accumulation of several shortened *RBP10* mRNA isoforms, with loss of longer species, but RNAi targeting the essential export factor MEX67 did not cause such changes, demonstrating specificity. Long *RBP10* mRNAs accumulated in the nucleus, while shorter ones reached the cytoplasm. We suggest that DRBD18 binds to processing signals in the *RBP10* 3’-UTR, simultaneously preventing their use and recruiting mRNA export factors. DRBD18 depletion caused truncation of the 3’-UTRs of more than 100 other mRNAs, suggesting that it has an important role in regulating use of alternative processing sites.
