## Supplementary Table S1 for "The RNA-binding protein DRBD18 regulates processing and export of the mRNA encoding *Trypanosoma brucei* RNA-binding protein 10"

### Sheet: Lengths of CAT mRNAs
3'-UTR fragment	Clones	Measured (nt)	Expected (nt)	Expected + 39nt SL + 61 nt poly(A)	Difference (measured - expected)
Actin 3'-UTR	CL1 BS	1365	1211	1311	54
	CL1 PC	1365	1211	1311	54
	CL2 BS	1307	1211	1311	-4
	CL2 PC	1446	1211	1311	135
	CL3 BS	1348	1211	1311	37
	CL3 PC	1465	1211	1311	154
F1 (1-2000)	CL1, 2, 3 BS and PS	2611	2913	3013	-402
F2 (2001-4023)	CL1, 2 BS and BS	2842	2934	3034	-192
	CL 3 BS and PC	2830	2934	3034	-204
				100
F3 (4024-5999)	CL1, 2 BS and PC	2687	2853	2953	-266
	CL3 BS and PC	2785	2853	2953	-168
F4 (6000-8080)	CL1, 2, 3 BS and PC	2105	2994	3094	-989
F1.1 (1-618)	CL1, 2 BS	1528	1530	1630	-102
	CL1, 2 PC	1576	1530	1630	-54
F1.2 (598-1282)	CL1, 2, 3 BS and PC	1733	1578	1678	55
F1.3 (1239-1772)	CL1 BS	1224	1447	1547	-323
	CL1 PC	1259	1447	1547	-288
	CL2 BS	1211	1447	1547	-336
	CL2 PC	1191	1447	1547	-356
	CL3 BS	1224	1447	1547	-323
	CL3 PC	1238	1447	1547	-309
F1.4 (1766-2000)	CL1 BS and PC	1259	1148	1248	11
	CL2 BS and PC	1304	1148	1248	56
F1.4.1 (1766-1874)	CL1 BS and PC	1007	1027	1127	-120
	CL2 BS and PC	1029	1027	1127	-98
	CL3 BS and PC	1034	1027	1127	-93
F1.4.2 (1874-2000)	CL1 BS and PC	1063	1034	1134	-71
	CL2 BS and PC	1086	1034	1134	-48
	CL3 BS	1074	1034	1134	-60
	CL3 PC	1146	1034	1134	12
F2.1 (2001-2532)	CL1, 2, 3 BS and PC	2214	1465	1565	649
F2.2 (2533-4023)	CL1, 2, 3 BS and PC	2667	2405	2505	162
F2.2.1 (2533-3229)	CL1 BS and PC (long)	1707	1611	1711	-4
sometimes 2 bands	CL2 BS and PC (long)	1707	1611	1711	-4
	CL2 BS (short )	987	1611	1711	-724
	CL2 PC (short)	1059	1611	1711	-652
	CL3 BS and PC (long)	1707	1611	1711	-4
	CL3 BS (short)	980	1611	1711	-731
	CL3 PC (short)	980	1611	1711	-731
F2.2.2 (3230-4023)	CL1, 2, 3 BS and PC	1553	1707	1807	-254
F2.2.3 (3230-3730)	CL1 BS (long)	1929	1414	1514	415
2 bands	CL1 PC (long)	1956	1414	1514	442
	CL2 BS (long)	1947	1414	1514	433
	CL2 PC (long)	1974	1414	1514	460
	CL1 BS (short)	1417	1414	1514	-97
	CL1 PC (short)	1464	1414	1514	-50
	CL2 BS (short)	1430	1414	1514	-84
	CL2 PC (short)	1512	1414	1514	-2
F2.2.4 (3731-4023)	CL1 BS	1825	1206	1306	519
	CL1 PC	1885	1206	1306	579
	CL2 BS	1885	1206	1306	579
	CL2 PC	1868	1206	1306	562
F2.2.5 (3731-3860)	CL1, 2, 3 BS	1046	1048	1148	-102
	CL1, 2, 3 PC	1112	1048	1148	-36
F3.1 (4024-4531)	CL1 BS and BS	1332	1421	1521	-189
	CL2 BS	1406	1421	1521	-115
	CL2 PC	1258	1421	1521	-263
F3.2 (4520-5208)	CL1 BS	2725	2393	2493	232
	CL2 BS	2774	2393	2493	281
	CL3 BS	2725	2393	2493	232
	PC clones
F3.2.1 (4520-5208)	CL1 BS	1550	1608	1708	-158
	CL1 PC	1575	1608	1708	-133
	CL2 BS	1362	1608	1708	-346
	CL2 PC	1453	1608	1708	-255
F3.2.2 (5208-5999)	CL1 BS	1968	1705	1805	163
	CL2 BS	1942	1705	1805	137
	CL3 BS	1892	1705	1805	87
