## Supplementary Table S2 for "The RNA-binding protein DRBD18 regulates processing and export of the mRNA encoding *Trypanosoma brucei* RNA-binding protein 10"

### Sheet: Sheet1
tritrypdb.org			Alsford et al., 2011	Erben et al., 2014	Lueong et al., 2016	Lueong et al., 2016
Protein ID	Annotation	Category	RIT-Seq	Shortgun library tethering effect	ORFeome library tethering effect	mRNA binder? (p-value)	Other
Tb927.2.3880	hnRNPF/H	RNA binding	B3	no effect	not in library	Yes	Higher expression in bloodstream forms
Tb927.11.14090	DRBD18	RNA binding	B3B6DP	increase	not in library	Yes	Arginine methylation
Tb927.9.9450	ZC3H28	RNA binding	B3B6DP	increase	no effect	Yes	Associates with VSG mRNA
Tb927.10.14950	ZC3H40	RNA binding	B6D	increase	no effect	Yes
Tb927.11.8470	ZC3H45	RNA binding	D	no effect	3.3x	Yes
Tb927.11.7890	ZC3H44	RNA binding	B3	no effect	5.8x	Yes
