## Supplementary Table S5 for "The RNA-binding protein DRBD18 regulates processing and export of the mRNA encoding *Trypanosoma brucei* RNA-binding protein 10"

### Sheet: compiled data
50 cells per slide
PROBE		1+3+4 long and medium					1+2+4 Long and short
		C_WT	C_0H	D_12H	D_24H		A_WT	A_0H	B_12H	B_24H
PINK RED GREEN (long)	Cytoplasm	88	78	31	10		86	87	13	11
	Nucleus	18	23	18	39		18	24	34	28
PINK RED (short or medium)	Cytoplasm	29	36	43	27		30	33	38	50
	Nucleus	3	5	5	3		4	8	9	18
PINK GREEN	Cytoplasm	4	4	3	1		6	1	5	4
	Nucleus	2	5	7	1		1	1		2
RED GREEN	Cytoplasm	13	5	2	7		8	8	5	1
	Nucleus			7	4				3
RED only	Cytoplasm	27	54	36	26		22	34	26	34
	Nucleus			3	3				1	1
PINK only	Cytoplasm	5	4	11	3		1	7	5	5
	Nucleus	26	28	39	16		8	4	18	13
GREEN only	Cytoplasm	6		2	1		1		1	11
	Nucleus			5	2				3	3
Total long and short/medium		138	142	97	79		138	152	94	107
Average long and short/medium per cell		2.76	2.84	1.94	1.58		2.76	3.04	1.88	2.14
Total long mRNAs		106	101	49	49		104	111	47	39
Total short or medium mRNA		32	41	48	30		34	41	47	68
% short or medium mRNA		0.23	0.29	0.49	0.38		0.25	0.27	0.5	0.64
% long and short/medium in nucleus		0.15	0.2	0.24	0.53		0.16	0.21	0.46	0.43
% long in nucleus		0.17	0.23	0.37	0.8		0.17	0.22	0.72	0.72
% short or medium mRNA in nucleus		0.09	0.12	0.1	0.1		0.12	0.2	0.19	0.26
Total RNAs		221	242	207	141		185	207	158	178
PINK RED GREEN (long) %		0.48	0.42	0.24	0.35		0.56	0.54	0.3	0.22
PINK RED (short or medium) %		0.14	0.17	0.23	0.21		0.18	0.2	0.3	0.38
PINK GREEN %		0.03	0.04	0.05	0.01		0.04	0.01	0.03	0.03
RED GREEN %		0.06	0.02	0.01	0.05		0.04	0.04	0.03	0.01
RED only %		0.12	0.22	0.17	0.18		0.12	0.16	0.16	0.19
PINK only %		0.14	0.13	0.24	0.13		0.05	0.05	0.15	0.1
GREEN only %		0.03	0	0.03	0.02		0.01	0	0.03	0.08
		3.5	3.66	3.14	2		3.08	3.3	2.44	2.62

### Sheet: Slide A 0h
IMAGE		PINK	RED	GREEN	NUCLEUS?
Slide A 0H
D	CELL 1	X	X	X	YES
			X	X	NO
			X		NO
	CELL 2	X	X	X	NO
		X	X		NO
			X		NO
			X		NO
	CELL 3	X	X	X	NO
		X	X		NO
		X	X		NO
		X	X	X	NO
		X	X	X	NO
	CELLL 4	X	X	X	NO
		X	X	X	NO
		X	X	X	NO
		X	X	X	NO
			X		NO
			X	X	NO
		X			YES
	CELL 5	X	X	X	YES
		X	X		YES
		X	X	X	YES
		X	X	X	NO
		X	X	X	NO
		X	X		NO
			X		NO
			X		NO
	CELL 6	X	X	X	YES
		X	X	X	NO
		X	X	X	NO
		X	X		NO
		X	X		NO
	CELL 7	X	X	X	NO
		X	X	X	NO
		X	X	X	NO
		X	X		NO
		X	X		YES
	CELL 8	X	X	X	YES
		X	X	X	NO
	CELL 9	X	X	X	YES
		X	X		NO
			X		NO
	CELL 10	X	X	X	YES
		X	X	X	NO
		X	X	X	NO
		X	X		NO
		X	X		NO
		X	X		NO
	CELL 11	X	X	X	YES
		X	X		YES
		X	X	X	NO
		X	X	X	NO
		X	X	X	NO
		X	X	X	NO
	CELL 12	X	X	X	YES
		X	X	X	NO
			X	X	NO
		X	X		NO
			X		NO
			X		NO
	CELL 13	X	X	X	NO
		X	X	X	NO
		X	X		YES
		X	X		NO
		X	X		NO
		X	X		NO
E	CELL 1	X	X	X	YES
		X	X	X	YES
		X	X	X	NO
		X	X	X	NO
			X	X	NO
		X		X	NO
			X		NO
		X			YES
	CELL 2	X	X	X	YES
		X	X		NO
		X	X		NO
		X	X		NO
		X	X	X	NO
	CELL 3	X	X	X	NO
		X	X	X	NO
		X	X	X	NO
		X	X	X	NO
	CELL 4	X	X	X	YES
		X	X		NO
		X	X	X	NO
			X	X	NO
	CELL 5	X	X	X	YES
		X	X		NO
			X		NO
			X		NO
	CELL 6	X	X	X	YES
		X	X	X	NO
		X	X		NO
		X	X		NO
			X		NO
			X		NO
	CELL 7	X	X	X	YES
			X		YES
			X		NO
F	CELL 1	X	X	X	NO
		X	X	X	NO
		X	X	X	NO
		X	X	X	NO
		X	X		NO
	CELL 2	X	X	X	YES
		X	X	X	NO
		X	X		NO
		X	X		NO
	CELL 3	X	X	X	YES
		X	X	X	NO
	CELL 4	X	X	X	YES
		X			YES
		X	X	X	NO
		X	X		NO
		X		X	NO
G	CELL 1	X	X	X	NO
		X		X	YES
			X		NO
	CELL 2	X	X	X	YES
		X	X	X	NO
		X	X	X	NO
			X	X	NO
		X	X		NO
	CELL 3	X	X	X	NO
		X			YES
		X			NO
		X			NO
	CELL 4	X	X	X	NO
		X	X	X	NO
		X			NO
			X		NO
			X		NO
			X		NO
	CELL 5	X	X	X	NO
		X	X	X	NO
	CELL 6	X	X	X	NO
		X	X	X	NO
			X		NO
			X		NO
	CELL 7	X	X	X	NO
		X	X	X	NO
		X	X	X	NO
	CELL 8	X	X	X	NO
		X	X		NO
	CELL 9	X	X	X	YES
		X	X		YES
			X	X	NO
	CELL 10	X	X		YES
H	CELL 1	X	X	X	YES
		X	X	X	NO
		X	X	X	NO
		X	X	X	NO
		X	X		NO
		X	X		NO
	CELL 2	X	X	X	NO
		X	X	X	NO
		X	X	X	NO
		X	X	X	NO
		X			YES
			X		NO
	CELL 3	X	X	X	NO
		X	X	X	NO
			X	X	NO
				X	NO
			X	X	NO
	CELL 4	X	X		YES
		X			YES
		X	X	X	NO
			X	X	NO
			X	X	NO
	CELL 5	X	X		YES
		X	X		NO
		X	X		NO
			X		NO
			X		NO
	CELL 6	X	X	X	YES
			X		NO
			X		NO
			X		NO
I	CELL 1	X			YES
		X	X	X	NO
		X	X	X	NO
		X	X	X	NO
	CELL 2	X	X		YES
		X			YES
		X	X	X	NO
		X	X	X	NO
		X	X		NO
		X			NO
			X		NO
			X		NO
	CELL 3	X	X	X	NO
	CELL 4	X	X	X	NO
		X	X		YES
		X	X	X	NO
		X	X		NO
	CELL 5	X	X	X	NO
	CELL 6	X	X	X	NO
		X	X	X	NO
			X	X	NO
			X	X	NO
			X	X	NO
				X	NO
	CELL 7	X	X	X	YES
		X	X	X	NO
		X	X	X	NO
		X	X	X	NO
		X	X	X	NO
		X	X	X	NO
	CELL 8	X	X	X	NO
		X	X	X	NO
J	CELL 1	X	X	X	NO
		X	X	X	NO
		X	X	X	NO
		X	X		NO
		X	X		NO
			X		NO
			X		NO
	CELL 2	X	X	X	NO
		X	X		YES
		X	X		NO
			X		NO
				X	NO
		X			NO
			X		NO
			X		NO
			X		NO

### Sheet: Slide A WT
IMAGE		PINK	RED	GREEN	NUCLEUS?
Slide A WT
C	CELL 1	X	X	X	NO
		X			NO
		X			NO
	CELL 2	X	X	X	NO
		X	X	X	NO
		X	X	X	NO
		X	X		NO
		X			YES
	CELL 3	X	X	X	YES
		X	X	X	NO
		X	X	X	NO
		X	X	X	NO
		X	X	X	NO
	CELL 4	X	X	X	NO
		X	X	X	NO
		X	X	X	NO
		X	X		NO
		X			NO
	CELL 5	X	X	X	NO
		X	X	X	NO
		X	X	X	NO
		X	X		NO
		X	X		YES
		X		X	NO
			X	X	NO
	CELL 6	X	X	X	NO
		X	X	X	NO
		X			YES
			X		NO
			X		NO
D	CELL 1	X	X	X	NO
		X	X	X	NO
		X	X		NO
		X	X		NO
		X	X		NO
			X		NO
			X		NO
	CELL 2	X	X	X	NO
		X	X	X	NO
		X	X	X	NO
			X		NO
		X		X	YES
	CELL 3	X	X	X	NO
		X	X	X	NO
		X	X	X	NO
		X			YES
		X	X		NO
			X	X	NO
		X			NO
		X			NO
	CELL 4	X	X	X	NO
		X	X	X	NO
		X	X		NO
			X		NO
			X		NO
	CELL 5	X	X	X	NO
		X	X	X	NO
		X	X	X	NO
		X	X		NO
	CELL 6	X	X	X	NO
		X	X	X	NO
		X	X	X	YES
		X	X	X	NO
		X	X		NO
E	CELL 1	X	X	X	NO
		X	X	X	NO
		X	X	X	NO
		X			NO
	CELL 2	X	X		YES
		X	X	X	NO
		X	X	X	NO
		X	X	X	NO
		X	X		NO
	CELL 3	X	X		YES
		X	X	X	NO
			X		NO
	CELL 4	X	X	X	NO
		X	X	X	NO
		X	X	X	NO
	CELL 5	X	X	X	NO
		X	X	X	NO
			X	X	YES
		X	X		NO
		X	X		NO
		X			NO
F	CELL 1	X	X	X	NO
		X	X	X	NO
		X	X	X	NO
		X	X	X	NO
	CELL 2	X	X	X	YES
			X	X	YES
		X	X		NO
			X		NO
			X		NO
	CELL 3	X	X	X	YES
		X	X	X	NO
		X	X	X	NO
		X	X	X	NO
			X	X	NO
	CELL 4	X	X	X	NO
			X		NO
	CELL 5	X	X	X	NO
		X	X	X	NO
		X	X		YES
		X	X		NO
	CELL 6	X	X		YES
G	CELL 1	X	X	X	NO
		X	X	X	NO
		X	X	X	NO
		X	X		NO
	CELL 2	X		X	YES
		X	X	X	NO
		X	X	X	NO
		X	X		NO
		X	X		NO
			X	X	NO
	CELL 3	X	X	X	NO
		X	X	X	NO
		X		X	NO
		X		X	NO
			X		NO
	CELL 4	X	X	X	NO
			X		NO
	CELL 5	X	X	X	YES
		X	X		YES
		X	X	X	NO
		X	X	X	NO
		X	X		NO
			X	X	NO
H	CELL 1	X	X	X	YES
		X	X	X	NO
		X	X	X	NO
		X	X	X	NO
		X	X	X	NO
		X	X		NO
	CELL 2	X	X	X	NO
		X	X	X	NO
		X	X	X	NO
		X		X	NO
			X		NO
	CELL 3	X	X	X	NO
		X	X	X	NO
		X	X	X	NO
		X	X	X	NO
		X		X	NO
	CELL 4	X	X		YES
		X	X	X	NO
		X	X	X	NO
		X	X	X	NO
		X		X	NO
	CELL 5	X	X	X	YES
		X	X	X	NO
		X	X	X	NO
		X	X	X	NO
		X	X	X	NO
I	CELL 1	X	X		YES
		X	X	X	NO
			X	X	NO
				X	NO
	CELL 2	X	X	X	YES
		X	X	X	NO
		X	X	X	NO
		X			YES
			X		NO
	CELL 3	X	X	X	YES
		X	X		NO
	CELL 4	X	X	X	NO
		X	X		YES
			X	X	NO
			X	X	NO
	CELL 5	X	X	X	NO
		X	X	X	NO
		X	X	X	NO
		X	X	X	NO
	CELL 6	X	X	X	NO
		X	X		YES
		X	X		NO
J	CELL 1	X	X		YES
		X	X		NO
		X	X	X	NO
		X	X	X	NO
		X	X	X	NO
	CELL 2	X	X	X	YES
		X	X	X	NO
		X			NO
			X		NO
	CELL 3	X			YES
		X	X	X	NO
		X	X	X	NO
		X	X		NO
	CELL 4	X	X	X	NO
			X		NO
		X			NO
	CELL 5	X	X	X	NO
		X	X	X	NO
		X	X	X	NO
	CELL 6	X	X	X	YES
		X	X	X	NO
		X	X	X	NO
		X	X	X	NO
K	CELL 1	X	X	X	YES
		X	X	X	YES
			X		NO
	CELL 2	X	X	X	YES
		X	X	X	NO
		X	X	X	NO
		X			NO
			X		NO
	CELL 3	X	X	X	YES
			X	X	NO
		X			NO
	CELL 4	X	X	X	NO
			X	X	NO
			X		NO
			X		NO
			X		NO
	CELL 5	X	X	X	NO
			X	X	NO
			X		NO

### Sheet: Slide B 12H
IMAGE		PINK	RED	GREEN	NUCLEUS?
Slide B 12H
E	CELL 1	X	X	X	YES
		X	X	X	YES
		X	X		NO
	CELL 2	X	X	X	YES
		X	X		YES
		X	X		NO
	CELL 3	X	X	X	YES
		X			NO
F	CELL 4	X	X	X	NO
	CELL 5	X	X	X	NO
		X		X	NO
		X	X		NO
		X	X		NO
G	CELL 6	X			YES
		X			NO
			X	X	NO
	CELL 7	X	X	X	YES
		X	X	X	NO
		X	X		NO
		X	X		NO
		X	X		NO
			X		NO
	CELL 8	X	X	X	YES
		X	X	X	YES
		X	X	X	YES
		X	X		NO
	CELL 9	X	X	X	YES
		X	X		NO
		X			NO
H	CELL 10	X	X	X	YES
		X	X		NO
		X			NO
	CELL 11	X	X	X	NO
		X			YES
			X		NO
		X			NO
		X			NO
	CELL 12	X	X	X	YES
		X	X		YES
	CELL 13	X	X	X	YES
		X	X		NO
	CELL 14	X	X	X	YES
		X	X		YES
			X		NO
	CELL 15	X	X	X	YES
I	CELL 16	X	X	X	YES
		X	X		NO
		X	X		NO
		X	X		NO
			X		NO
	CELL 17			X	YES
		X	X		NO
			X		NO
	CELL 18	X	X	X	YES
		X	X		NO
	CELL 19	X	X	X	YES
		X	X		NO
		X	X	X	NO
		X	X		NO
	CELL 20	X	X	X	YES
		X	X	X	YES
			X		NO
J	CELL 21	X	X	X	YES
		X	X		NO
		X			NO
			X		NO
			X		NO
			X		NO
			X		NO
	CELL 22	X	X	X	YES
			X	X	YES
		X	X		NO
		X			NO
		X			NO
	CELL 23	X	X	X	NO
		X	X	X	NO
			X		NO
				X	YES
	CELL 24	X	X	X	YES
		X	X		NO
		X	X		NO
		X			NO
			X		NO
	CELL 25	X	X	X	YES
		X	X		NO
	CELL 26	X	X		YES
			X		NO
		X	X		NO
	CELL 27	X	X	X	NO
		X	X	X	NO
				X	YES
			X		NO
	CELL 28	X	X	X	YES
		X	X		YES
		X	X		NO
		X	X		NO
	CELL 29	X	X	X	YES
		X	X		NO
			X		NO
		X			NO
	CELL 30			X	YES
		X	X		NO
			X		NO
			X		NO
			X		NO
K	CELL 31	X	X	X	YES
		X	X		NO
		X	X		NO
			X		NO
		X			NO
	CELL 32	X	X	X	NO
		X	X	X	NO
		X	X	X	NO
		X			YES
	CELL 33	X	X	X	YES
		X	X		NO
	CELL 34	X	X	X	YES
		X	X		NO
		X	X		NO
		X			NO
			X		NO
	CELL 35	X	X	X	YES
		X	X		NO
			X		NO
L	CELL 36	X	X		YES
			X	X	YES
		X			NO
	CELL 37	X	X		YES
		X	X		At the edge
				X	At the edge
		X	X		NO
	CELL 38	X	X		YES
				X	YES
			X		NO
			X		NO
	CELL 39	X	X	X	NO
		X			NO
			X		NO
	CELL 40	X	X		YES
		X	X		NO
		X	X		NO
		X	X		NO
			X		NO
M	CELL 41	X	X	X	NO
		X		X	NO
			X	X	YES
	CELL 42	X			NO
			X	X	NO
	CELL 43	X	X	X	YES
		X			YES
	CELL 44	X	X		YES
			X	X	NO
N	CELL 45	X	X	X	YES
		X			YES
			X		YES
		X	X		NO
	CELL 46	X	X	X	YES
		X	X		YES
			X		YES
		X			NO
		X		X	NO
	CELL 47	X	X	X	YES
			X		NO
	CELL 48	X		X	NO
		X	X		YES
	CELL 49	X	X	X	YES
		X		X	NO
			X	X	NO
			X	X	NO
			X		NO
		X			NO
	CELL 50	X	X	X	YES
			X	X	YES

### Sheet: Slide B 24H
IMAGE		PINK	RED	GREEN	NUCLEUS?
Slide B 24 H
D	CELL 1	X	X		YES
		X	X		YES
		X	X		NO
			X		NO
			X		NO
	CELL 2	X	X	X	YES
		X		X	NO
			X		NO
		X			NO
	CELL 3	X	X	X	YES
		X	X		YES
	CELL 4	X	X	X	YES
		X	X		NO
		X	X		NO
		X		X	NO
			X		YES
E	CELL 5	X	X		NO
		X			YES
	CELL 6	X	X	X	NO
		X			NO
		X			NO
	CELL 7	X	X		YES
	CELL 8	X	X		NO
		X			NO
		X			NO
			X		NO
			X		NO
	CELL 9			X	YES
				X	NO
F	CELL 10	X	X	X	YES
		X	X		NO
		X	X		NO
			X	X	NO
			X		NO
	CELL 11	X	X	X	YES
		X	X	X	YES
	CELL 12	X	X	X	YES
			X		NO
			X		NO
			X		NO
			X		NO
			X		NO
G	CELL 13	X	X		NO
		X	X		NO
				X	YES
	CELL 14	X	X	X	YES
		X	X		YES
		X	X	X	YES
		X	X		YES
				X	NO
	CELL 15	X	X		YES
		X	X		NO
		X	X		NO
	CELL 16	X	X	X	NO
		X	X		At the edge
			X		NO
			X		NO
				X	NO
	CELL 17	X	X	X	NO
		X	X	X	NO
	CELL 18		X	X	NO
		X	X		YES
H	CELL 19	X	X	X	YES
		X	X		NO
		X	X		NO
		X		X	NO
	CELL 20	X	X	X	YES
		X	X		YES
	CELL 21	X	X	X	NO
				X	YES
				X	NO
I	CELL 22	X	X	X	YES
		X	X		YES
		X	X		NO
			X		NO
			X		NO
	CELL 23			X	YES
		X	X		NO
		X	X		NO
			X		NO
	CELL 24	X	X	X	YES
		X	X		NO
			X		NO
			X		NO
			X		NO
			X		NO
			X		NO
		X			NO
		X			NO
		X			NO
	CELL 25	X			YES
			X		NO
			X		NO
		X			NO
J	CELL 26	X	X	X	YES
		X	X		NO
		X	X		NO
			X		NO
	CELL 27	X	X	X	NO
		X	X		NO
		X	X		NO
K	CELL 28	X	X	X	YES
				X	YES
			X		NO
		X			NO
		X	X		NO
	CELL 29	X	X	X	YES
		X		X	YES
		X	X		NO
		X	X		NO
		X	X		NO
	CELL 30	X	X	X	YES
		X	X		NO
		X			NO
		X			NO
L	CELL 31	X	X	X	YES
		X	X		YES
	CELL 32	X	X	X	NO
		X	X		NO
				X	YES
				X	YES
	CELL 33	X	X		NO
		X			NO
		X			YES
		X			YES
			X		NO
			X		NO
			X		NO
	CELL 34	X	X	X	NO
		X	X	X	NO
		X			YES
A	CELL 35	X	X		NO
		X	X		NO
				X	NO
	CELL 36			X	YES
		X		X	YES
		X	X		NO
			X		NO
		X	X		NO
	CELL 37	X	X		YES
		X	X		NO
		X	X		NO
				X	NO
	CELL 38	X	X	X	YES
		X	X		NO
		X	X		NO
		X	X		NO
	CELL 39	X	X	X	YES
		X	X		NO
		X	X		NO
B	CELL 40	X	X	X	YES
		X	X	X	NO
		X		X	NO
			X		NO
		X	X		NO
		X	X		NO
	CELL 41	X	X	X	YES
		X	X		YES
				X	NO
				X	NO
			X		NO
	CELL 42	X	X	X	YES
		X	X		YES
		X	X		NO
		X			NO
	CELL 43	X	X		NO
		X	X		NO
		X	X		NO
	CELL 44	X	X	X	NO
		X	X		NO
	CELL 45	X	X	X	YES
			X		YES
			X		NO
		X	X		NO
			X		NO
C	CELL 46	X	X	X	At the edge
		X	X	X	YES
		X			NO
			X		NO
	CELL 47	X	X		YES
		X	X		YES
		X	X		NO
				X	NO
				X	NO
				X	NO
	CELL 48	X	X	X	YES
		X	X		YES
	CELL 49	X	X	X	YES
		X	X		YES
		X	X		NO
		X	X		NO
	CELL 50	X	X	X	YES
		X	X		NO
		X	X		NO

### Sheet: Slide C 0H
IMAGE		PINK	RED	GREEN	NUCLEUS?
Slide C 0H
C	CELL 1	X	X	X	NO
		X	X	X	NO
		X	X		YES
		X		X	YES
		X			YES
	CELL 2	X	X	X	YES
		X	X		YES
		X	X	X	NO
	CELL 3	X	X	X	NO
		X	X		NO
		X	X		NO
		X	X		NO
			X		NO
			X		NO
D	CELL 4	X	X	X	YES
		X	X	X	NO
		X	X		NO
			X		NO
			X		NO
			X		NO
			X		NO
	CELL 5	X	X	X	NO
		X	X	X	NO
		X	X	X	NO
		X	X		NO
		X	X		NO
		X	X		NO
		X			NO
		X			NO
	CELL 6	X	X	X	NO
		X	X	X	NO
		X	X	X	NO
		X	X		NO
			X		NO
			X		NO
			X		NO
			X		NO
			X		NO
	CELL 7	X	X	X	NO
		X	X	X	NO
		X	X	X	NO
		X	X	X	NO
		X	X		NO
E	CELL 8	X	X	X	NO
		X	X	X	NO
		X	X	X	NO
		X	X	X	NO
		X		X	YES
		X	X		YES
		X	X		NO
		X			NO
	CELL 9	X	X	X	NO
		X	X		NO
		X			NO
			X		NO
			X		NO
			X		NO
	CELL 10	X	X	X	NO
		X	X		NO
		X		X	NO
			X		NO
	CELL 11	X	X	X	NO
		X	X	X	NO
		X			NO
		X			NO
			X		NO
			X		NO
F	CELL 12	X	X	X	NO
		X	X	X	NO
		X			YES
		X	X		NO
		X			NO
			X		NO
			X		NO
			X		NO
	CELL 13	X	X	X	YES
		X	X	X	NO
		X	X	X	NO
		X	X		NO
		X	X		NO
			X		NO
			X		NO
			X		NO
			X		NO
			X		NO
			X		NO
	CELL 14	X	X	X	NO
			X	X	NO
		X	X		NO
	CELL 15	X	X	X	YES
			X		NO
			X		NO
			X		NO
			X		NO
	CELL 16	X	X	X	YES
		X	X		YES
		X	X		NO
	CELL 17	X	X	X	YES
		X	X		NO
G	CELL 18	X	X	X	NO
		X	X	X	NO
		X	X		NO
	CELL 19	X	X	X	NO
		X	X	X	NO
		X	X	X	NO
		X	X	X	YES
	CELL 20	X	X	X	NO
		X	X	X	NO
		X	X	X	NO
		X	X	X	NO
		X	X	X	YES
	CELL 21	X	X	X	YES
			X		NO
			X		NO
			X		NO
	CELL 22	X	X	X	NO
		X	X	X	NO
		X	X		YES
		X			NO
			X		NO
	CELL 23	X	X	X	YES
		X	X	X	NO
	CELL 24	X	X	X	NO
		X	X		NO
		X			YES
	CELL 25	X	X	X	NO
		X	X	X	NO
		X	X	X	NO
		X	X		NO
		X			NO
		X			NO
H	CELL 26	X	X	X	YES
		X	X	X	NO
			X	X	NO
	CELL 27	X	X	X	NO
		X	X	X	NO
		X	X		NO
	CELL 28	X	X	X	YES
		X		X	YES
		X			NO
	CELL 29	X	X	X	YES
		X			YES
			X		NO
			X		NO
			X		NO
I	CELL 30	X	X	X	YES
		X	X		NO
		X	X		NO
			X		NO
			X		NO
			X		NO
	CELL 31	X	X	X	NO
		X	X	X	NO
		X	X		NO
			X		NO
			X		NO
			X		NO
	CELL 32	X		X	YES
		X	X	X	NO
			X	X	NO
			X		NO
J	CELL 33	X	X	X	NO
		X	X	X	NO
		X	X	X	NO
			X	X	NO
		X			YES
		X			NO
		X			NO
	CELL 34	X	X	X	YES
		X	X	X	NO
		X	X	X	NO
			X	X	NO
			X		NO
			X		NO
			X		NO
		X			NO
	CELL 35	X	X	X	NO
		X	X		NO
		X			NO
	CELL 36	X	X	X	YES
		X	X	X	NO
		X	X	X	NO
		X			NO
			X		NO
	CELL 37	X	X	X	NO
		X	X	X	NO
		X	X	X	YES
		X	X		NO
K	CELL 38	X	X	X	NO
		X	X	X	NO
		X	X	X	NO
		X			NO
	CELL 39	X	X	X	YES
		X	X		NO
		X			NO
		X			NO
	CELL 40	X	X	X	NO
		X	X	X	NO
		X	X	X	NO
		X	X	X	YES
		X			NO
			X		NO
	CELL 41	X	X	X	NO
		X			NO
	CELL 42	X	X	X	NO
		X	X		NO
		X	X		NO
		X			YES
			X		NO
	CELL 43	X	X	X	NO
		X	X	X	NO
		X	X	X	NO
		X	X	X	YES
		X		X	NO
		X		X	NO
		X			NO
L	CELL 44	X	X	X	NO
		X	X	X	NO
		X	X		NO
		X			NO
	CELL 45	X		X	YES
		X	X	X	NO
		X	X	X	NO
			X	X	NO
		X		X	NO
	CELL 46	X	X	X	AT the edge
		X	X	X	NO
			X		NO
	CELL 47	X	X	X	YES
		X	X		NO
		X	X		NO
		X			NO
			X		NO
	CELL 48	X	X	X	YES
		X			NO
		X			NO
	CELL 49	X	X	X	NO
		X	X		NO
		X	X		NO
		X			NO
		X			NO
	CELL 50	X	X	X	YES
		X	X		NO
		X	X		NO
		X			NO
			X		NO
			X		NO

### Sheet: Slide C WT
IMAGE		PINK	RED	GREEN	NUCLEUS?
Slide C WT
C	CELL 1	X	X	X	YES
		X	X	X	YES
		X	X		NO
		X	X		NO
	CELL 2	X	X	X	NO
		X	X	X	NO
		X	X	X	NO
		X	X	X	NO
			X	X	NO
			X	X	NO
			X	X	NO
		X		X	YES
	CELL 3	X	X	X	NO
			X	X	NO
			X		NO
				X	NO
	CELL 4	X	X	X	YES
		X	X	X	NO
		X	X	X	NO
		X	X	X	NO
			X	X	NO
		X			NO
		X			NO
	CELL 5	X	X	X	NO
		X	X	X	NO
		X	X		NO
		X	X		NO
	CELL 6	X	X	X	YES
		X	X	X	NO
		X	X	X	NO
			X	X	NO
			X	X	NO
			X		NO
	CELL 7	X	X	X	NO
		X	X	X	NO
		X	X	X	NO
		X	X	X	NO
		X	X		NO
	CELL 8	X	X	X	YES
		X	X	X	NO
			X	X	NO
		X	X		NO
			X		NO
			X		NO
	CELL 9	X	X	X	YES
D	CELL 10	X	X	X	NO
		X	X	X	NO
				X	NO
	CELL 11	X	X	X	NO
		X	X	X	NO
		X	X		NO
		X	X		NO
		X		X	NO
		X		X	NO
	CELL 12	X	X	X	at the edge
		X	X	X	NO
		x	X		NO
		X	X		NO
		X			NO
	CELL 13	X	X	X	NO
		X	X		NO
			X	X	NO
			X		NO
		X			NO
				X	NO
	CELL 14	X	X		YES
		X	X	X	NO
			X		NO
		X			NO
		X			NO
		X			NO
			X		NO
			X		NO
E	CELL 15	X	X	X	NO
		X	X	X	NO
		X	X	X	NO
		X	X		NO
		X	X		NO
	CELL 16	X	X	X	YES
		X	X		NO
		X	X		NO
		X	X		NO
	CELL 17	X	X	X	NO
		X	X	X	NO
		X	X	X	NO
		X			YES
	CELL 18	X	X	X	NO
		X	X	X	NO
		X	X	X	NO
		X			NO
				X	NO
				X	NO
	CELL 19	X	X	X	YES
		X	X	X	at the edge
		X	X	X	NO
	CELL 20	X	X	X	NO
		X	X	X	YES
				X	YES
		X	X		NO
		X			NO
F	CELL 21	X	X	X	NO
		X	X	X	NO
		X	X	X	NO
		X	X		NO
		X			YES
		X			NO
	CELL 22	X	X	X	NO
		X	X	X	NO
		X		X	at the edge
	CELL 23	X	X	X	NO
		X		X	at the edge
			X		NO
	CELL 24	X	X	X	YES
		X	X	X	NO
		X	X		NO
			X		NO
			X		NO
			X		NO
		X			NO
	CELL 25	X	X	X	NO
		X	X	X	NO
		X	X		NO
			X	X	NO
			X		NO
G	CELL 26	X	X	X	NO
		X	X	X	NO
		X	X	X	NO
		X	X		NO
		X			YES
	CELL 27	X	X	X	NO
		X	X	X	NO
		X	X	X	NO
		X	X		NO
		X	X		NO
		X			YES
		X			NO
	CELL 28	X	X	X	NO
		X			NO
			X		NO
	CELL 29	X	X	X	YES
		X	X	X	YES
		X	X	X	NO
		X	X	X	NO
		X	X	X	NO
		X	X	X	NO
		X	X		NO
			X		NO
	CELL 30	X	X	X	NO
		X	X	X	NO
		X	X	X	NO
		X	X	X	NO
		X			NO
	CELL 31	X	X	X	NO
		X	X	X	NO
		X	X		NO
		X	X		NO
		X			NO
			X		NO
H	CELL 32	X	X		YES
		X	X	X	NO
			X		NO
			X		NO
	CELL 33	X	X	X	NO
			X	X	NO
			X		NO
		X			NO
	CELL 34	X	X	X	NO
		X	X	X	NO
		X	X		NO
			X	X	NO
			X		NO
	CELL 35	X	X	X	NO
		X	X	X	NO
		X			YES
		X			NO
	CELL 36	X	X	X	NO
		X	X	X	NO
		X	X		NO
	CELL 38	X	X	X	NO
		X			YES
	CELL 39	X	X	X	YES
		X		X	YES
		X	X	X	NO
			X	X	NO
		X			NO
		X			NO
			X		NO
	CELL 40	X	X	X	NO
		X	X	X	NO
		X	X		NO
			X		NO
			X		NO
			X	X	NO
			X	X	NO
I	CELL 41	X	X	X	NO
		X	X		YES
			X		NO
	CELL 42	X	X	X	YES
		X	X		NO
		X	X	X	NO
		X			NO
			X		NO
	CELL 43	X	X	X	NO
	CELL 44	X	X	X	NO
			X	X	NO
		X			NO
		X			NO
			X		NO
				X	NO
	CELL 45	X	X	X	YES
		X	X	X	YES
	CELL 46	X	X	X	NO
		X	X	X	NO
		X			NO
			X		NO
J	CELL 47	X	X	X	YES
		X	X	X	NO
			X		NO
			X		NO
	CELL 48	X	X	X	NO
		X	X	X	NO
		X			NO
		X			NO
		X			NO
	CELL 49	X	X	X	NO
		X	X	X	NO
		X	X	X	YES
				X	NO
	CELL 50	X	X	X	NO
		X	X	X	NO
		X	X		YES
		X			NO

### Sheet: Slide D 12H
IMAGE		PINK	RED	GREEN	NUCLEUS?
Slide D 12H
E	CELL 1	X		X	YES
		X	X	X	NO
		X	X		NO
		X	X		NO
		X			NO
	CELL 2	X	X	X	YES
		X	X		NO
		X			NO
			X		NO
	CELL 3	X		X	YES
		X	X	X	NO
		X	X		NO
			X		NO
F	CELL 4	X	X	X	YES
		X			NO
		X	X		NO
		X	X		NO
	CELL 5	X	X	X	NO
		X	X	X	NO
		X	X		NO
		X	X		NO
			X		NO
	CELL 6	X	X	X	NO
		X	X		NO
		X	X		NO
		X	X		NO
		X		X	NO
		X			NO
G	CELL 7	X	X	X	NO
		X	X		NO
		X			NO
		X			NO
			X		NO
	CELL 8	X	X	X	NO
		X	X	X	NO
		X			NO
		X			NO
	CELL 9	X	X	X	NO
		X	X	X	NO
			X	X	NO
			X		NO
			X		NO
		X			YES
		X			NO
H	CELL 10	X	X	X	YES
		X		X	YES
		X	X	X	NO
		X			NO
		X			NO
		X			NO
				X	NO
	CELL 11	X	X	X	NO
		X			NO
			X		NO
			X		NO
			X		NO
			X		NO
	CELL 12	X	X	X	NO
		X	X		NO
		X	X		NO
		X	X		NO
		X			YES
		X			NO
		X			NO
			X		NO
			X		NO
			X		NO
I	CELL 13	X		X	NO
		X	X		NO
		X			NO
		X			NO
		X			NO
			X		NO
	CELL 14	X	X	X	NO
		X			YES
		X			NO
				X	YES
J	CELL 15	X	X	X	NO
				X	YES
		X	X		NO
		X	X		NO
	CELL 16			X	YES
		X	X		NO
		X			NO
			X		NO
			X		NO
			X		NO
			X		NO
	CELL 17	X	X	X	YES
	CELL 18	X		X	YES
			X	X	NO
K	CELL 19	X	X	X	YES
		X	X	X	NO
		X	X	X	NO
		X	X		NO
			X		NO
			X		NO
		X			NO
	CELL 20	X		X	YES
			X		YES
			X		YES
		X		X	NO
			X	X	NO
	CELL 21	X	X	X	NO
		X	X		NO
		X			YES
				X	YES
	CELL 22	X	X	X	NO
		X	X	X	NO
		X	X		NO
		X			NO
		X			NO
		X			YES
L	CELL 23	X	X		YES
		X			YES
		X			NO
		X	X		NO
		X	X		NO
	CELL 24	X	X	X	NO
		X	X		NO
		X		X	NO
			X		NO
			X		NO
	CELL 25	X	X	X	NO
		X	X		NO
		X	X		NO
			X		NO
			X		NO
		X			NO
		X			YES
	CELL 26	X	X	X	NO
		X			YES
M	CELL 27	X	X	X	YES
		X			YES
		X	X		NO
	CELL 28	X	X	X	YES
		X	X		NO
		X			NO
			X		NO
			X		NO
	CELL 29	X	X	X	NO
		X	X		NO
		X	X		NO
		X	X		NO
		X			YES
			X		NO
			X		NO
N	CELL 30	X	X	X	NO
		X	X		YES
		X	X		YES
		X			NO
		X			NO
			X		NO
			X		NO
	CELL 31	X	X	X	YES
		X	X		NO
		X	X		NO
		X			NO
				X	NO
	CELL 32	X	X	X	YES
		X	X	X	NO
			X		NO
		X			NO
		X			YES
O	CELL 33	X			YES
			X		YES
				X	YES
		X			NO
	CELL 34	X	X	X	YES
		X		X	YES
			X	X	NO
		X			NO
	CELL 35	X	X	X	YES
	CELL 36	X	X	X	NO
		X	X		NO
A	CELL 37	X		X	YES
		X	X		NO
		X	X	X	NO
	CELL 38	X	X	X	NO
	CELL 39	X	X		NO
		X	X		NO
		X	X		NO
				X	YES
B	CELL 40	X	X	X	YES
		X	X		NO
		X			NO
			X		NO
	CELL 41	X	X	X	YES
	CELL 42	X	X	X	YES
		X	X		YES
C	CELL 43	X	X	X	NO
		X	X		NO
		X			NO
			X		NO
	CELL 44	X	X	X	NO
		X	X		YES
		X			NO
			X		NO
	CELL 45	X	X	X	YES
			X		NO
D	CELL 46	X	X	X	NO
			X	X	NO
			X	X	YES
			X		NO
			X		NO
		X			NO
	CELL 47	X	X	X	NO
		X	X		YES
		X	X		NO
		X			NO
		X			NO
	CELL 48	X	X	X	YES
		X	X	X	YES
		X	X		NO
		X			NO
	CELL 49	X	X	X	YES
		X	X		NO
			X		NO

### Sheet: Slide D 24H
IMAGE		PINK	RED	GREEN	NUCLEUS?
Slide D 24H
A	CELL 1	X	X	X	YES
			X	X	NO
			X		NO
	CELL 2	X		X	YES
		X	X		NO
		X	X		NO
B	CELL 3	X	X	X	YES
		X	X		NO
		X			NO
	CELL 4	X	X	X	YES
		X	X	X	YES
		X	X		YES
			X		NO
C	CELL 5	X	X		YES
		X	X		NO
			X		NO
D	CELL 6	X	X	X	YES
		X	X	X	NO
		X	X		NO
E	CELL 7	X	X	X	NO
		X	X		NO
		X			NO
			X		NO
	CELL 8	X	X	X	YES
		X	X		NO
F	CELL 9	X	X	X	YES
		X	X		NO
				X	NO
		X	X		NO
			X		NO
			X		NO
G	CELL 10	X	X	X	YES
			X	X	at the edge
		X			NO
		X			NO
	CELL 11	X	X	X	NO
H	CELL 12	X	X	X	YES
		X	X	X	NO
		X	X	X	NO
		X	X		NO
I	CELL 13	X	X	X	YES
		X	X		NO
		X	X		NO
		X	X		NO
			X		NO
J	CELL 14	X	X	X	YES
		X	X	X	YES
			X		NO
	CELL 15	X		X	NO
		X	X		NO
				X	YES
K	CELL 16	X	X	X	NO
		X	X		YES
	CELL 17	X	X	X	YES
	CELL 18	X	X	X	YES
		X	X		NO
			X		NO
L	CELL 19	X	X	X	YES
		X			NO
		X			NO
			X	X	NO
M	CELL 20	X	X	X	YES
		X	X		NO
		X			YES
		X			NO
			X	X	NO
	CELL 21	X	X	X	YES
		X			NO
			X		YES
			X		NO
	CELL 22	X	X	X	NO
			X		NO
	CELL 23	X	X	X	YES
		X	X	X	NO
			X	X	YES
		X			NO
			X		NO
			X		NO
N	CELL 24	X	X	X	YES
			X		NO
			X		NO
		X			NO
	CELL 25		X	X	YES
O	CELL 26		X	X	NO
				X	YES
	CELL 27	X	X	X	YES
		X			NO
		X			NO
	CEL 28	X	X	X	YES
P	CELL 29	X	X	X	NO
		X	X		NO
			X		NO
	CELL 30		X	X	NO
				X	YES
	CELL 31		X		NO
			X		NO
Q	CELL 32	X	X	X	YES
		X		X	YES
		X			NO
	CELL 33	X	X	X	YES
			X		YES
		X			NO
	CELL 34		X	X	YES
			X		NO
R	CELL 35	X	X	X	YES
		X	X		NO
			X		NO
	CELL 36	X	X	X	YES
		X	X		NO
		X			NO
				X	NO
	CELL 37	X	X	X	YES
S	CELL 38	X			YES
		X			NO
		X	X		NO
			X	X	NO
			X	X	YES
	CELL 39	X	X	X	YES
		X	X	X	NO
			X	X	NO
T	CELL 40	X	X	X	YES
		X	X	X	YES
		X	X		NO
			X		NO
			X		NO
	CELL 41		X	X	YES
			X		YES
			X		NO
U	CELL 42	X	X	X	YES
		X	X	X	YES
		X	X		NO
			X		NO
			X		NO
	CELL 43	X	X	X	YES
		X	X		at the edge
V	CELL 44	X	X	X	YES
	CELL 45	X	X	X	YES
	CELL 46	X	X	X	YES
		X	X		NO
		X	X		NO
	CELL 47	X	X	X	YES
		X	X		YES
W	CELL 48	X	X	X	YES
		X			YES
	CELL 49	X	X	X	YES
		X	X		NO
		X	X		NO
	CELL 50	X	X	X	YES
			X		NO
