## Supplementary Table S7 for "The RNA-binding protein DRBD18 regulates processing and export of the mRNA encoding *Trypanosoma brucei* RNA-binding protein 10"

### Sheet: Plasmids
pHD number	Description	Primers used	Selection marker	Plasmid backbone
	CAT Reporter integrated in RBP10 locus
2860	CAT Reporter, ß-Tub 5’-UTR, RBP10 3’-UTR (HindIII, ApaI)	CZ 6270, CZ 6271	Puromycin	pHD 2854
	CAT Reporters integrated in tubulin locus
3021	CAT Reporter, EP 5’-UTR, Actin 3’-UTR (XhoI, HpaI)	CZ 6887, CZ 6888	G418	pHD 2164
2961	CAT Reporter, EP 5’-UTR, F2 RBP10 3’-UTR (XhoI, SalI)	CZ 6680, CZ 6679	G418	pHD 2164
2962	CAT Reporter, EP 5’-UTR, F3 RBP10 3’-UTR (XhoI, SalI)	CZ 6678, CZ 6677	G418	pHD 2164
3042	CAT Reporter, EP 5’-UTR, F1 RBP10 3’-UTR (XhoI, SalI)	CZ 6682, CZ 6681	G418	pHD 2164
3043	CAT Reporter, EP 5’-UTR, F4 RBP10 3’-UTR (XhoI, SalI)	CZ 6816, CZ 6817	G418	pHD 2164
3044	CAT Reporter, EP 5’-UTR, F2.2 RBP10 3’-UTR (XhoI, SalI)	CZ 6818, CZ 6679	G418	pHD 2164
3045	CAT Reporter, EP 5’-UTR, F2.2.2 RBP10 3’-UTR (XhoI, SalI)	CZ 6819, CZ 6679	G418	pHD 2164
3046	CAT Reporter, EP 5’-UTR, F3.2 RBP10 3’-UTR (XhoI, SalI)	CZ 6820, CZ 6677	G418	pHD 2164
3047	CAT Reporter, EP 5’-UTR, F3.2.2 RBP10 3’-UTR (XhoI, SalI)	CZ 6821, CZ 6677	G418	pHD 2164
3048	CAT Reporter, EP 5’-UTR, F2.1 RBP10 3’-UTR (XhoI, SalI)	CZ 6680, CZ 6986	G418	pHD 2164
3049	CAT Reporter, EP 5’-UTR, F2.2.1 RBP10 3’-UTR (XhoI, SalI)	CZ 6818, CZ 7002	G418	pHD 2164
3052	CAT Reporter, EP 5’-UTR, F3.1 RBP10 3’-UTR (XhoI, SalI)	CZ 6678, CZ 7022	G418	pHD 2164
3053	CAT Reporter, EP 5’-UTR, F3.2.1 RBP10 3’-UTR (XhoI, SalI)	CZ 6820, CZ 7070	G418	pHD 2164
3084	CAT Reporter, EP 5’-UTR, F1.4 RBP10 3’-UTR (XhoI, SalI)	CZ 7025, CZ 6681	G418	pHD 2164
3085	CAT Reporter, EP 5’-UTR, F2.2.4 RBP10 3’-UTR (XhoI, SalI)	CZ 7125, CZ 6679	G418	pHD 2164
3086	CAT Reporter, EP 5’-UTR, F2.2.3 RBP10 3’-UTR (XhoI, SalI)	CZ 6819, CZ 7124	G418	pHD 2164
3087	CAT Reporter, EP 5’-UTR, F1.1 RBP10 3’-UTR (XhoI, SalI)	CZ 6682, CZ 7208	G418	pHD 2164
3117	CAT Reporter, EP 5’-UTR, F1.2 RBP10 3’-UTR (XhoI, SalI)	CZ 7246, CZ 7247	G418	pHD 2164
3118	CAT Reporter, EP 5’-UTR, F1.3 RBP10 3’-UTR (XhoI, SalI)	CZ 7248, CZ 7209	G418	pHD 2164
3130	CAT Reporter, EP 5’-UTR, F1.4.1 RBP10 3’-UTR	Mlu/SalI restriction	G418	pHD 3084
3131	CAT Reporter, EP 5’-UTR, F1.4.2 RBP10 3’-UTR	Mlu/XhoI restriction	G418	pHD 3084
3132	CAT Reporter, EP 5’-UTR, F2.2.5 RBP10 3’-UTR	SalI/Eco72I restriction	G418	pHD 3085
3162	CAT Reporter, EP 5’-UTR, F1.2 with (AU)10 deleted RBP10 3’-UTR	CZ 7422, CZ 7423	G418	pHD 3117
3202	CAT Reporter, EP 5’-UTR, F3.1.2 RBP10 3’-UTR (XhoI, SalI)	CZ 7564, CZ 7022	G418	pHD2164
3203	CAT Reporter, EP 5’-UTR, F3.1.2 with AAGG(A)10 deleted RBP10 3’-UTR	CZ 7563, CZ 7022	G418	pHD 3202
	Ectopic inducible expression from rRNA locus (RNAi constructs)
3175	Stem loop RNAi targeting DRBD18	CZ 7386, CZ 7385	Hygromycin	pHD 1146
	Single knock-outs
3195	3’- and 5’-UTR DRBD18 + Blasticidin resistance cassette	CZ 7523, CZ7524 CZ7525, CZ7526	Blasticidin	pHD 1748
	In situ tagging constructs
3196	In situ N-TAP DRBD18	CZ 7554, CZ 7522 CZ 7519, CZ 7520	Puromycin	pHD 1959
3200	In situ C-TAP DRBD18	CZ 7522, CZ 7523	G418	pHD 3195

### Sheet: Cloning and PCR primers
Oligo No.	Description	Restriction site	Sequence	Purpose
Cloning primers
CZ 6270	Fwd full length RBP10 3'-UTR (pHD 2860)	HindIII	ATCAAGCTTTGGCACAGAGGGTAACGAAG	CAT Reporter for RBP10 3'-UTR
CZ 6271	Rev full length RBP10 3'-UTR (pHD 2860)	ApaI	ATCGGGCCCTCCACCACCTCTCCTCCTTA	CAT Reporter for RBP10 3'-UTR
CZ 6887	Fwd Actin 3'-UTR (pHD 3021)	XhoI	ATACTCGAGTAACACCGGGTTGTGTG	CAT Reporter for Actin 3'-UTR
CZ 6888	Rev Actin 3'-UTR (pHD 3021)	HpaI	TATGTTAACAATACTGCATAGATAAC	CAT Reporter for Actin 3'-UTR
CZ 6680	Fwd RBP10 3'-UTR-F2 and F2.1 (pHD 2961, pHD 3048 )	XhoI	ATACTCGAGCAGCGGAAGCAGACAGTAAA	CAT Reporter for RBP10 3'-UTR
CZ 6679	Rev RBP10 3'-UTR-F2, F2.2, F2.2.2 and F2.2.4 (pHD 2961, pHD 3044, pHD 3045, pHD 3085 )	SalI	TATGTCGACCTCTCAAATCGATGGGATGC	CAT Reporter for RBP10 3'-UTR
CZ 6682	Fwd RBP10 3'-UTR-F1 and F1.1 (pHD 3042, pHD 3087)	XhoI	ATACTCGAGTGGCACAGAGGGTAACGA	CAT Reporter for RBP10 3'-UTR
CZ 6681	Rev RBP10 3'-UTR-F1 and F1.4 (pHD 3042, pHD 3084)	SalI	TATGTCGACAATGAAAAGCGACAAAATCATATTA	CAT Reporter for RBP10 3'-UTR
CZ 6678	Fwd RBP10 3'-UTR-F3 and F3.1 (pHD 2962, pHD 3052)	XhoI	ATACTCGAGTTATAAAAGACGAGGAAAAGCGGA	CAT Reporter for RBP10 3'-UTR
CZ 6677	Rev RBP10 3'-UTR-F3, F3.2, F3.2.2 (pHD 2962, pHD 3046, pHD 3047)	SalI	TATGTCGACTGTCAGTAATAATAAGAAATGATAGCC	CAT Reporter for RBP10 3'-UTR
CZ 6816	Fwd RBP10 3'-UTR-F4 and F3 (pHD 3043, pHD 3088)	XhoI	ATACTCGAGTTATAGCTATTGTTATTGTTTACTG	CAT Reporter for RBP10 3'-UTR
CZ 6817	Rev RBP10 3'-UTR-F4 (pHD 3043)	SalI	TATGTCGACAAAAACGGCAGGTGAGATGTAAAG	CAT Reporter for RBP10 3'-UTR
CZ 6818	Fwd RBP10 3'-UTR-F2.2 and F2.2.1 (pHD 3044, pHD 3049)	XhoI	ATACTCGAGGATCCGCTTTGCCTTTGCAT	CAT Reporter for RBP10 3'-UTR
CZ 6819	Fwd RBP10 3’-UTR F2.2.2 AND F2.2.3 (pHD 3045, pHD 3086 )	XhoI	ATACTCGAGCTTCATCCATGCCGACTCTGC	CAT Reporter for RBP10 3'-UTR
CZ 6820	Fwd RBP10 3'-UTR-F3.2 and F3.2.1 (pHD 3046, pHD 3053)	XhoI	ATACTCGAGCGCTTCTATCCATCTGTCTTCC	CAT Reporter for RBP10 3'-UTR
CZ 6821	Fwd RBP10 3'-UTR-F3.2.2 (pHD 3047)	XhoI	ATACTCGAGTACCGCATTTGTGAGCCACC	CAT Reporter for RBP10 3'-UTR
CZ 6986	Rev RBP10 3'-UTR-F2.1 (pHD 3048)	SalI	TATGTCGACATGCAAAGGCAAAGCGGATC	CAT Reporter for RBP10 3'-UTR
CZ 7002	Rev RBP10 3'-UTR-F2.2.1 (pHD 3049)	SalI	TATGTCGACTGAAAAATAATAAGAGTC	CAT Reporter for RBP10 3'-UTR
CZ 7022	Rev RBP10 3'-UTR F3.1, F3.1.1 (pHD 3052, pHD 3202 and pHD 3203)	SalI	TATGTCGACTGGATAGAAGCGTCATCA	CAT Reporter for RBP10 3'-UTR
CZ 7025	Fwd RBP10 3'-UTR-F (pHD 3084)	XhoI	ATACTCGAGGTTTTTACTTCTCCTCGTCCA	CAT Reporter for RBP10 3'-UTR
CZ 7070	Rev RBP10 3'-UTR F3.2.1 (pHD 3053)	SalI	TATGTCGACTGCGGTAAGGAAAGCACCTT	CAT Reporter for RBP10 3'-UTR
CZ 7125	Fwd RBP10 3’-UTR F2.2.4 (pHD 3085)	XhoI	ATACTCGAGATGTTTCCACACCATTGGG	CAT Reporter for RBP10 3'-UTR
CZ 7124	Rev RBP10 3'-UTR F2.2.3 (pHD 3086)	SalI	TATGTCGACCATTTTCTGCCTCACTTTA	CAT Reporter for RBP10 3'-UTR
CZ 7205	Rev RBP10 3’-UTR F3.4 (pHD 3088)	SalI	TATGTCGACCAAAGTGAACAGAAGTCCGC	CAT Reporter for RBP10 3'-UTR
CZ 7208	Rev RBP10 3'-UTR F1.1 (pHD 3087)	SalI	TATGTCGACTTTCTTAAACTGAAGAATCA	CAT Reporter for RBP10 3'-UTR
CZ 7209	Rev RBP10 3'-UTR F1.3 (pHD 3118)	SalI	TATGTCGACTAAAAACTTTTCAATTTAAT	CAT Reporter for RBP10 3'-UTR
CZ 7246	Fwd RBP10 3'-UTR F1.2 (pHD 3117)	XhoI	ATACTCGAGTGATTCTTCAGTTTAAG	CAT Reporter for RBP10 3'-UTR
CZ 7247	Rev RBP10 3’-UTR F1.2 (pHD 3117)	SalI	TATGTCGACCCTTCTTCTCCTTTCCTCTTTCC	CAT Reporter for RBP10 3'-UTR
CZ 7248	Fwd RBP10 3'-UTR F1.3 (pHD 3118)	XhoI	ATACTCGAGGGGAAAGAGGAAAGGAGAAGAAGG	CAT Reporter for RBP10 3'-UTR
CZ 7422	Fwd RBP10 3'-UTR F1.2 with (AU) deleted (pHD 3162)	Site directed mutagenesis	TTTGTATTCATATTTATGTCTTATATAC	CAT Reporter for RBP10 3'-UTR
CZ 7423	Rev RBP10 3'-UTR F1.2 with (AU) deleted F1.2 (pHD 3162)	Site directed mutagenesis	TTAGATTTATATAAATCGCTCTAC	CAT Reporter for RBP10 3'-UTR
CZ 7563	Fwd RBP10 3'-UTR F3.1.2 with AAGG(A)10 deleted (pHD 3203)	Site directed mutagenesis (BamHI)	ATAGGATCCCGAAAAAGAAAAAAGGAAAGCACCCGAGTG	CAT Reporter for RBP10 3'-UTR
CZ 7385	Fwd DRBD18 Partial ORF (pHD 3175 )	HindIII, BglII	ATAAAGCTTAGATCTCAGAGTCCGAACCACTGCAT	RNAi Stem loop for DRBD18
CZ 7386	Rev DRBD18 Partial ORF (pHD 3175)	EcoRI, SalI	TATGTCGACGAATTCTGGCGGAGGTTGTTGTTCC	RNAi Stem loop for DRBD18
CZ 7523	Fwd DRBD18 5'-UTR (pHD 3195 )	XhoI	ATACTCGAGGAAGAATTGTGAAGTAGGCGG	Single knock-out DRBD18-5'
CZ 7524	Rev DRBD18 5'-UTR (pHD 3195)	HindIII	ATAAAGCTTTATCTTTCTCTTTTATTTTCTTTTC	Single knock-out DRBD18-5'
CZ 7525	Fwd DRBD18 3'-UTR (pHD 3195)	BamHI	ATAGGATCCAATACCTGAGCATTGGGTATATG	Single knock-out DRBD18-3'
CZ 7526	Rev DRBD18 3'-UTR (pHD 3195)	XbaI	TATTCTAGACCACTTAAACGCAACATTGAC	Single knock-out DRBD18-3'
CZ 7519	Rev DRBD18 5'-UTR (pHD 3196)	NdeI	ATACATATGTATCTTTCTCTTTTATTTTCTTTTC	In situ N-TAP-DRBD18
CZ 7520	Fwd DRBD18 5'-UTR (pHD 3196)	SacI	ATAGAGCTCGAAGAATTGTGAAGTAGGCGGA	In situ-N-TAP-DRBD18
CZ 7554	Fwd DRBD18 mini-ORF (pHD 3196)	HindIII	AGAAAGCTTCCATGGAACAGTCTCCTGAGCA	In situ N-TAP-DRBD18
CZ 7522	Rev DRBD18 mini-ORF (pHD 3196)	ApaI	ATAGGGCCCTTTGTGGCATCGGTTGCTGTC	In situ N-TAP-DRBD18
CZ 7552	Fwd DRBD18 mini-ORF (pHD3200)	ApaI	CAGAGGGCCCATCTTTGTTCTTATTGAAGTGT	In situ C-TAP DRBD18
CZ 7553	Rev DRBD18 mini-ORF (pHD 3200)	XhoI	ATCCTCGAGGTGCTGAACCATTTTCCCCAGCACCTTCATTTA	In situ C-TAP DRBD18
Primers for Northern Blots
CZ 2724	Fwd Tubulin mini ORF		TGACTCGCCGCAACCTCGAT	Tubulin probe
CZ 2581	Rev Tubulin mini ORF		CCTTTGGCACAACGTCACCACGG	Tubulin probe
CZ 4615	Fwd CAT mini ORF		ATGGAGAAAAAAATCACTGGATAT	CAT Probe
CZ 2698	Rev CAT mini ORF		GAAAGACGGTGAGCTGGT	CAT Probe
CZ 7066	Fwd NPT ORF		ACGCAGGTTCTCCGGCCGCTT	NPT Probe
CZ 7067	Rev NPT ORF		AATCGGGAGCGGCGATACCGT	NPT Probe
CZ 7593	Fwd RBP10 mini ORF		GAATTACTTCCAGGGCACGCT	RBP10 Probe
CZ 7594	Rev RBP10 mini ORF		AGAACGATGGAGCTGTCGAG	RBP10 Probe
CZ 7670	Fwd Acetyl-CoA synthetase ORF		ATGACAGAGGGCCGCGATGC	Acetyl-CoA synthetase probe
CZ 7671	Rev Acetyl-CoA synthetase ORF		CTAGTGTCTCCGCCGTGGA	Acetyl-CoA synthetase probe
CZ 7919	Fwd Acetyl-CoA synthetase IGR		GGCGTAAAATGATGATGAACTG	Acetyl-CoA synthetase probe
CZ 7709	Fwd DRBD12 ORF		ATGAGCTTATTTTCTTTTACGCCAA	DRBD12 probe
CZ 7710	Rev DRBD12 ORF		TAGGTAACACTGGAGGCAAA	DRBD12 probe
Primers for RT-PCR
CZ 6702	Fwd alpha-tubulin		TCACTTCTGGAGCACACCGAT	RT-PCR alpha-tubulin
CZ 6703	Rev alpha-tubulin		GCTCAAACACAGCGTTCGAGA	RT-PCR alpha-tubulin
CZ 5725	Fwd Splice leader		ACGCTATTATTAGAACAGTTTCTGTAC	RT-PCR RBP10
CZ 7594	Rev RBP10 mini ORF		AGAACGATGGAGCTGTCGAG	RT-PCR RBP10

### Sheet: Affymetrix probes
Name	Assay ID	Description	Organism	Type	Target Sequence
AF0078	VPMFWYW	RBP10 codon region	T. brucei	6	ATGGGAGACTCGATATCACCTTCGGAATTACTTCCAGGGCACGCTGGGGAAGAACATTTCTTATCACTTGAAGAAGGAACGACTCCGCAGGTCCACCGGCAGGAAGTGACTACAGATGCAATGACAAACCTTCAACGGCGTAACGTTTATGTCTCTGGCCTCCCGGAAACGTACCGTGCTTCCGAGTTTCGTGATCTGTGTCAGTCGTTCGGTCGGGTGGAGGCGTCGAAACTCTGCGTTGACAGTAAGTGCCGGCCGGCGAAGGGTTATGGTTTTGCACTTTTCTTCGAGGAGGAGGACGCATTGAAGTGCATCGAAGGACTTAACGGCCGAGTGCTTATGGGCGGCCGACCGTTGCAAGCACGAATAGCAGACGCCGCTGCAGCGCCCGCGCCACTG…
AF0079	VPNKRJU	RBP10 3´UTR 1-1280	T. brucei	1	tggcacagagggtaacgaagtaggaatttttgccgccagctgaggtcgtttaccttgggttggctgtcatggagatagggaagagagaagcaacatcgcgtgcaaggaaaaacgaacagaagaatcgatccctcccccctccatgagtccttcttcgtttataatttcggctgttgtttttgctgtcacctttttttttcttccttctcgttcgccacaccctctcctcaacctcctttacctccatggatctctcggcagcagtccccctcccctcattcccctcatgttttggtggtcgccttattggcacctcttttcgtcattttttccccccacttgctgcagttcaaggcgtatttgtggggagagtaaagaacataagtgaaatctgaaaac…
AF0080	VPPRJ4R	RBP10 3´UTR 2880-4023	T. brucei	1	aatgaatacgatgaagaagatattggaatagaggtggaaagggagggggaaaaaaaaaaaagaggaaagggtgacgcggttgagttgacggtaaacaaaacagaaacgataagaaaaataatgcacaaaattcttccccttctgttcctgtttttcgtttctttgtttgttttgttttgtttcgtcttctgtttggtaccgcatcacccgttaccatggccctcaatatgtctttattatcattattattattattattattattactatccgttactgttatccttcattggcatgatgtttttccgccgatatttcacatcttttcattgactcttattatttttcacttcatccatgccgactctgcagtacttgtagaaatttcattgaaacagt…
AF0081	VPRWEPN	RBP10 3´UTR 5315-6314	T. brucei	4	agtgccaaaagtaaacaaatggatctatatttccatttttgttacttatgaatgttcacaccttatcttgtttttttttaagttttcagcctttttttttcgtttttttcttttaaattgtgtgtgtgagctcttttttttttttacgcttcctcccacccccattgcgggatccgctttgcaaagaggaaatattttgaggtatgtggagggctcccgtgtcctcatatatgtaagcagcgcttttttttcgttatgctaatttgaaaaggaattttcatgtatgtacatagttaatataaagaaatatatttatatatttataatatacaatatatacaagaaatatacatacatgtttctgtgaccgtctatctaactgtctgaccatctaattga…
